# Diet-induced loss of adipose Hexokinase 2 triggers hyperglycemia

**DOI:** 10.1101/2019.12.28.887794

**Authors:** Mitsugu Shimobayashi, Sunil Shetty, Irina C. Frei, Bettina K. Wölnerhanssen, Diana Weissenberger, Nikolaus Dietz, Amandine Thomas, Danilo Ritz, Anne Christin Meyer-Gerspach, Timm Maier, Nissim Hay, Ralph Peterli, Nicolas Rohner, Michael N. Hall

## Abstract

Chronically high blood glucose (hyperglycemia) leads to diabetes, fatty liver disease, and cardiovascular disease. Obesity is a major risk factor for hyperglycemia, but the underlying mechanism is unknown. Here we show that a high fat diet (HFD) in mice causes early loss of expression of the glycolytic enzyme Hexokinase 2 (HK2) specifically in adipose tissue. Adipose-specific knockout of *Hk2* caused enhanced gluconeogenesis and lipogenesis in liver, a condition known as selective insulin resistance, leading to glucose intolerance. Furthermore, we observed reduced hexokinase activity in adipose tissue of obese and diabetic patients, and identified a loss-of-function mutation in the *hk2* gene of naturally hyperglycemic Mexican cavefish. Mechanistically, HFD in mice led to loss of HK2 by inhibiting translation of *Hk2* mRNA. Our findings identify adipose HK2 as a critical mediator of systemic glucose homeostasis, and suggest that obesity-induced loss of adipose HK2 is an evolutionarily conserved, non-cell-autonomous mechanism for the development of hyperglycemia.

**One Sentence Summary:** Loss of the glycolytic enzyme Hexokinase 2 in adipose tissue is a mechanism underlying high blood glucose levels.
