## Supplementary material for "Diet-induced loss of adipose Hexokinase 2 triggers hyperglycemia": Table S2

### Sheet: Sheet1
Extended Data Table 2 Clinical data for human patients.
Lean patients
Patient number	Age	Sex	Race (White, Black or african american/asian/American indian or Alaska native/Native Hawaiian or other pacific Islander)	Weight	Height	BMI	Procedure/Cause	Fasting glycemia	Insulin	HOMA	HK activity
		female= 1, male=2		kg	m	kg/m2		mmol/l	mU/L		nmol/min/mg protein
1	42	1	white	58	1.64	21.5645	hysterectomy (uterus myomatosus)	4.9	3.7	0.805778	6.02775
2	48	1	white	68	1.68	24.093	cholecystectomy/cholelithiasis	4.5	3.6	0.72	4.35942
3	25	2	white	86	1.81	26.2507	cholecystectomy/cholelithiasis	4.6	6.2	1.26756	2.28648
5	32	2	white	74	1.72	25.0135	cholecystectomy/cholelithiasis	2.4	5.3	0.565333	2.36026
6	43	2	white	74	1.74	24.4418	fundoplication/reflux	6.1	14	3.79556	2.77261
7	43	1	white	75	1.75	24.4898	cholecystectomy/cholelithiasis	4.9	3.5	0.762222	4.41094
8	53	2	white	81.8	1.78	25.8174	fundoplication/reflux	5.1	9.1	2.06267	3.22961
9	47	2	white	70	1.7	24.2215	cholecystectomy/cholelithiasis	5.4	5	1.2	2.1971
10	59	2	white	83	1.78	26.1962	cholecystectomy/cholelithiasis	7.6	20.9	7.05956	3.32265
11	34	2	white	92	1.93	24.6986	Heller's myotomy/achalasia	5.1	2.5	0.566667	2.51435
12	18	2	white	85	1.83	25.3815	fundoplication/reflux	5.1	19.4	4.39733	4.07461
13	36	1	white	51	1.62	19.433	myoma enucleation/uterus myomatous	5.1	3.4	0.770667	4.66528
14	39	2	white	75	1.79	23.4075	cholecystectomy/cholelithiasis	4.8	0.5	0.106667	5.57988
15	57	1	white	62	1.64	23.0518	cholecystectomy/cholelithiasis	5.6	25.9	6.44622	2.6335
16	47	2	white	70	1.68	24.8016	cholecystectomy/cholelithiasis	6	8.6	2.29333	2.6928
17	34	1	white	64	1.57	25.9645	myoma enucleation/uterus myomatous	5.1	11.8	2.67467	3.42786
18	40	2	white	99	1.98	25.2525	cholecystectomy/cholelithiasis	5.4	5.6	1.344	4.24957
20	24	2	white	79.6	1.77	25.4078	cholecystectomy/cholelithiasis	4.9	9.3	2.02533	n.d.
21	37	1	white	54	1.63	20.3244	cholecystectomy/cholelithiasis	4.3	4.7	0.898222	1.00885
22	42	1	white	53.9	1.68	19.0972	fundoplication/reflux	4.9	3.4	0.740444	3.02461
23	25	1	white	80	1.68	28.3447	cholecystectomy/cholelithiasis	5.2	12.8	2.95822	1.07783
24	39	1	white	59	1.68	20.9042	cholecystectomy/cholelithiasis	4.6			3.63018
25	42	1	white	75	1.69	26.2596	cholecystectomy/cholelithiasis	4.7	4	0.835556	2.14328
26	53	2	withe	77	1.84	22.7434	cholecystectomy/cholelithiasis	5.2	4.7	1.08622	1.57262
27	56	1	withe	65	1.76	20.984	cholecystectomy/cholelithiasis	5.2	3.9	0.901333	2.99194
28	39	1	withe	62	1.69	21.7079	hysterectomy (uterus myomatosus)	4.7	6.7	1.39956	1.50363
29	37	1	withe	63	1.63	23.7118	cholecystectomy/cholelithiasis	5	6	1.33333	1.47348
30	57	2	withe	68	1.62	25.9107	cholecystectomy/cholelithiasis	6.5	7.2	2.08	3.39369
mean	41			71.5821	1.72536	23.9098		5.10357	7.84074	1.89246	3.06018
SD	10.6458			11.8314	0.0951989	2.30738		0.857422	6.09529	1.73108	1.2864
SEM	2.38048			2.64558	0.0212871	0.515946		0.191725	1.36295	0.387082	0.287648
Obese patients
Patient number	Age	Sex	Race (White, Black or african american/asian/American indian or Alaska native/Native Hawaiian or other pacific Islander)	Weight	Height	BMI	Procedure/Cause	Fasting glycemia	Fasting insulin	HOMA	Hb A1c (%; < 6.1)	HK activity
		female= 1, male=2		kg	m	kg/m2		mmol/l	mU/L		preop (last value)	nmol/min/mg protein
1	50	1	white	97.4	1.6	38.0469	bariatric/morbid obesity	4.9	16.2	3.528	5.8	1.49422
2	55	2	white	160.9	1.85	47.0124	bariatric/morbid obesity	5.3	13.6	3.20356	6	2.46251
3	31	1	white	126	1.68	44.6429	bariatric/morbid obesity	4.8	17.9	3.81867	5.8	3.17854
4	35	1	white	95.9	1.57	38.9062	bariatric/morbid obesity	5.8	20.5	5.28444	5.7	3.95161
5	38	1	white	93	1.64	34.5776	bariatric/morbid obesity	5.2	5.5	1.27111	5.6	1.25173
6	46	2	white	131.4	1.86	37.9813	bariatric/morbid obesity	5.7	12.9	3.268	5.3	2.74421
7	53	2	white	143.7	1.84	42.4445	bariatric/morbid obesity	9.1	15.9	6.43067	6.2	1.02845
8	43	1	white	173.3	1.76	55.9465	bariatric/morbid obesity	5.7	26.6	6.73867	5.8	1.79299
9	33	1	white	109.9	1.68	38.9385	bariatric/morbid obesity	5.6	13.2	3.28533	5.6	1.93501
10	45	1	white	121.3	1.66	44.0195	bariatric/morbid obesity	5.4	2.7	0.648	5.6	2.96266
11	55	1	white	111.2	1.61	42.8996	bariatric/morbid obesity	5.2	55	12.7111	6	1.59695
13	38	1	white	148.2	1.8	45.7407	bariatric/morbid obesity	4.7	8	1.67111	5.2	2.15688
14	34	2	white	140	1.7	48.4429	bariatric/morbid obesity	6.2	11.9	3.27911	5.7	2.72039
15	54	1	white	111	1.65	40.7713	cholecystectomy/cholelithiasis	5.1	17.5	3.96667	5.9	2.40736
16	61	1	white	103.8	1.69	36.3433	bariatric/morbid obesity	6.2	9.8	2.70044	5.9	2.60559
17	43	1	white	104.2	1.67	37.3624	bariatric/morbid obesity	6.1	18.7	5.06978	6.1	1.96348
18	46	1	white	88.4	1.63	33.2719	bariatric/morbid obesity	5.2	17.4	4.02133	5.8	2.2877
19	35	1	white	173.2	1.84	51.1578	bariatric/morbid obesity	5.7	33.4	8.46133	5.9	1.71555
20	36	1	white	92.4	1.6	36.0937	bariatric/morbid obesity	5.4	8.4	2.016	5.1	3.74349
21	42	1	white	93	1.6	36.3281	cholecystectomy/cholelithiasis	5.1	6.3	1.428	5.5	1.73759
22	44	1	white	109.9	1.7	38.0277	bariatric/morbid obesity	5.2	6.4	1.47911	5.6	3.62303
23	31	1	white	119.8	1.71	40.9699	bariatric/morbid obesity	7	9.5	2.95556	5.4	0.719066
24	19	1	white	115.2	1.7	39.8616	bariatric/morbid obesity	4.6	13.4	2.73956	5.5	3.64535
25	38	2	white	129	1.82	38.9446	bariatric/morbid obesity	4	7	1.24444	5.3	2.86699
26	27	1	white	100.6	1.59	39.7927	bariatric/morbid obesity	4.7	11	2.29778	4.9	3.05524
27	28	1	white	149.3	1.67	53.5337	bariatric/morbid obesity	4	4.2	0.746667	5.3	1.42963
28	24	1	white	147	1.63	55.3276	bariatric/morbid obesity	5.4	12.2	2.928	5.4	3.45548
29	29	1	white	122	1.62	46.4868	bariatric/morbid obesity	5.5	17.6	4.30222	5.7	1.83551
30	46	2	white	140	1.81	42.7337	bariatric/morbid obesity	5.4	22.2	5.328	5.5	1.74121
19B	38	1	white	99.4	1.58	39.8173	cholecystectomy/cholelithiasis	13.7	6.5	3.95778		0.287507
mean	39.9			121.68	1.692	42.2141		5.73	14.7133	3.69268	5.62414	2.27986
SD	10.1484			24.3994	0.089766	6.0042		1.76775	10.2308	2.4988	0.307821	0.931801
SEM	1.8227			4.38226	0.0161224	1.07839		0.317497	1.83751	0.448798	0.0552863	0.167356
Obese diabetic patients
Patient number	Age	Sex	Race (White, Black or african american/asian/American indian or Alaska native/Native Hawaiian or other pacific Islander)	Weight	Height	BMI	Procedure/Cause	Fasting glycemia	Fasting insulin	HOMA	Hb A1c (%; < 6.1)	HK activity
		female= 1, male=2		kg	m	kg/m2		mmol/l	mU/L		preop (last value)	nmol/min/mg protein
1	62	1	white	91.5	1.58	36.7	bariatric/morbid obesity	9.3	22.7	9.38267	7.4	3.03477
2	47	2	white	94.1	1.59	37.2	bariatric/morbid obesity	7.5	21.1	7.03333	8.5	2.96069
3	53	2	white	118.9	1.79	37.1	bariatric/morbid obesity	9.9	42.9	18.876	7.7	1.64465
4	47	2	white	133.1	1.88	37.7	bariatric/morbid obesity	9.7	44.3	19.0982	6.6	1.7803
5	52	1	white	95.4	1.61	36.8	bariatric/morbid obesity	11.6	7.4	3.81511	6	3.08293
6	47	1	white	103.7	1.61	40	bariatric/morbid obesity	9.3	26.4	10.912	7.8	3.43778
7	51	2	white	162.1	1.78	51.2	bariatric/morbid obesity	6.3	8.5	2.38	6.2	3.27996
8	37	2	white	154.6	1.87	44.2	bariatric/morbid obesity	10.3	19.1	8.74356	8.5	1.15954
9	62	1	white	98.1	1.65	36	bariatric/morbid obesity	10.6	7.6	3.58044	8.1	1.14397
10	53	2	white	123.5	1.78	39	bariatric/morbid obesity	6.1	23.5	6.37111	m	1.69344
11	46	2	white	124	1.78	39.1	bariatric/morbid obesity	10.3	143.1	65.508	7.6	2.55715
12	52	2	white	120.3	1.7	41.6	bariatric/morbid obesity	6.3	30	8.4	6.1	3.3764
13	43	1	white	103	1.71	35.2	bariatric/morbid obesity	6.7	44	13.1022	6.5	1.20137
14	48	2	white	127.8	1.76	41.3	bariatric/morbid obesity	9.5	33.7	14.2289	7.4	1.30449
mean	50			117.864	1.72071	39.5071		8.81429	33.8786	13.6737	7.26154	2.26125
SD	6.67947			21.9969	0.100573	4.18283		1.84968	33.9036	15.8019	0.889324	0.917796
SEM	1.19967			3.95076	0.0180634	0.751259		0.332212	6.08926	2.83811	0.159727	0.164841
